# Single-cell RNA-sequencing of differentiating iPS cells reveals dynamic genetic effects on gene expression

**DOI:** 10.1101/630996

**Authors:** Anna SE Cuomo, Daniel D Seaton, Davis J McCarthy, Iker Martinez, Marc Jan Bonder, Jose Garcia-Bernardo, Shradha Amatya, Pedro Madrigal, Abigail Isaacson, Florian Buettner, Andrew Knights, Kedar Nath Natarajan, HipSci Consortium, Ludovic Vallier, John C Marioni, Mariya Chhatriwala, Oliver Stegle

## Abstract

Recent developments in stem cell biology have enabled the study of cell fate decisions in early human development that are impossible to study *in vivo*. However, understanding how development varies across individuals and, in particular, the influence of common genetic variants during this process has not been characterised. Here, we exploit human iPS cell lines from 125 donors, a pooled experimental design, and single-cell RNA-sequencing to study population variation of endoderm differentiation. We identify molecular markers that are predictive of differentiation efficiency, and utilise heterogeneity in the genetic background across individuals to map hundreds of expression quantitative trait loci that influence expression dynamically during differentiation and across cellular contexts.
