## Supplementary Table S1 for "Single-cell RNA-sequencing of differentiating iPS cells reveals dynamic genetic effects on gene expression"

experiment	ncells_day0	ncells_day1	ncells_day2	ncells_day3	lines_used
expt_09	610	544	539	585	wigw_2, zagm_1, nocf_2, wahn_1, fejf_2, nufh_3
expt_10	610	544	539	585	wigw_2, zagm_1, nocf_2, wahn_1, fejf_2, nufh_3
expt_12	610	544	539	585	wigw_2, zagm_1, nocf_2, wahn_1, fejf_2, nufh_3
expt_18	610	544	539	585	wigw_2, zagm_1, nocf_2, wahn_1, fejf_2, nufh_3
expt_20	610	544	539	585	wigw_2, zagm_1, nocf_2, wahn_1, fejf_2, nufh_3
expt_21	610	544	539	585	wigw_2, zagm_1, nocf_2, wahn_1, fejf_2, nufh_3
expt_22	610	544	539	585	wigw_2, zagm_1, nocf_2, wahn_1, fejf_2, nufh_3
expt_23	610	544	539	585	wigw_2, zagm_1, nocf_2, wahn_1, fejf_2, nufh_3
expt_24	610	544	539	585	wigw_2, zagm_1, nocf_2, wahn_1, fejf_2, nufh_3
expt_27	610	544	539	585	wigw_2, zagm_1, nocf_2, wahn_1, fejf_2, nufh_3
expt_30	610	544	539	585	wigw_2, zagm_1, nocf_2, wahn_1, fejf_2, nufh_3
expt_31	610	544	539	585	wigw_2, zagm_1, nocf_2, wahn_1, fejf_2, nufh_3
expt_36	610	544	539	585	wigw_2, zagm_1, nocf_2, wahn_1, fejf_2, nufh_3
expt_37	610	544	539	585	wigw_2, zagm_1, nocf_2, wahn_1, fejf_2, nufh_3
expt_38	610	544	539	585	wigw_2, zagm_1, nocf_2, wahn_1, fejf_2, nufh_3
expt_39	610	544	539	585	wigw_2, zagm_1, nocf_2, wahn_1, fejf_2, nufh_3
expt_40	610	544	539	585	wigw_2, zagm_1, nocf_2, wahn_1, fejf_2, nufh_3
expt_41	610	544	539	585	wigw_2, zagm_1, nocf_2, wahn_1, fejf_2, nufh_3
expt_42	610	544	539	585	wigw_2, zagm_1, nocf_2, wahn_1, fejf_2, nufh_3
expt_43	610	544	539	585	wigw_2, zagm_1, nocf_2, wahn_1, fejf_2, nufh_3
expt_44	610	544	539	585	wigw_2, zagm_1, nocf_2, wahn_1, fejf_2, nufh_3
expt_45	610	544	539	585	wigw_2, zagm_1, nocf_2, wahn_1, fejf_2, nufh_3
expt_28	610	544	539	585	wigw_2, zagm_1, nocf_2, wahn_1, fejf_2, nufh_3
expt_29	610	544	539	585	wigw_2, zagm_1, nocf_2, wahn_1, fejf_2, nufh_3
expt_32	610	544	539	585	wigw_2, zagm_1, nocf_2, wahn_1, fejf_2, nufh_3
expt_33	610	544	539	585	wigw_2, zagm_1, nocf_2, wahn_1, fejf_2, nufh_3
expt_34	610	544	539	585	wigw_2, zagm_1, nocf_2, wahn_1, fejf_2, nufh_3
expt_35	610	544	539	585	wigw_2, zagm_1, nocf_2, wahn_1, fejf_2, nufh_3
