## Supplementary Table S2 for "Single-cell RNA-sequencing of differentiating iPS cells reveals dynamic genetic effects on gene expression"

cell_line_id	donor_id_short	sex	donor_disease_status	n_cells	experiments
HPSI0513i-fejf_2	fejf	male	normal	155	expt_35
HPSI0613i-hegp_3	hegp	female	normal	76	expt_31
HPSI0713i-nocf_2	nocf	male	normal	615	expt_32;expt_35
HPSI0613i-ueah_1	ueah	male	normal	134	expt_31
HPSI0413i-nudd_1	nudd	male	normal	919	expt_33;expt_34
HPSI1013i-garx_2	garx	female	normal	103	expt_10
HPSI0513i-oibg_1	oibg	female	normal	629	expt_32
HPSI1013i-wopl_1	wopl	male	normal	69	expt_10
HPSI1013i-sebz_1	sebz	female	normal	26	expt_10
HPSI1113i-bima_1	bima	male	normal	75	expt_42
HPSI0114i-bezi_1	bezi	female	normal	31	expt_39
HPSI0114i-wegi_1	wegi	female	normal	133	expt_37
HPSI0114i-kolf_2	kolf	male	normal	243	expt_37
HPSI1013i-jogf_2	jogf	male	normal	102	expt_12
HPSI1013i-kuxp_1	kuxp	male	normal	299	expt_43
HPSI0713i-cicb_2	cicb	male	normal	164	expt_31
HPSI0114i-iisa_1	iisa	male	normal	92	expt_24
HPSI0114i-iisa_3	iisa	male	normal	153	expt_09;expt_39
HPSI1213i-pahc_4	pahc	female	normal	301	expt_41
HPSI0713i-veku_2	veku	male	normal	65	expt_31
HPSI1013i-wuye_2	wuye	female	normal	301	expt_09;expt_39
HPSI0114i-eipl_1	eipl	female	normal	543	expt_41
HPSI1113i-hayt_1	hayt	male	normal	443	expt_10;expt_41
HPSI0114i-lexy_1	lexy	female	normal	7	expt_09
HPSI1113i-qorq_2	qorq	male	normal	462	expt_33
HPSI0114i-zapk_3	zapk	male	normal	493	expt_12;expt_40
HPSI1013i-hiaf_2	hiaf	male	normal	4	expt_09
HPSI0314i-cuhk_2	cuhk	female	normal	154	expt_31
HPSI0214i-datg_2	datg	female	normal	583	expt_33;expt_34
HPSI0114i-joxm_1	joxm	female	normal	1415	expt_09;expt_39
HPSI0314i-sojd_3	sojd	female	normal	880	expt_10;expt_38
HPSI0214i-wibj_2	wibj	female	normal	81	expt_12;expt_30
HPSI0214i-kucg_2	kucg	male	normal	140	expt_39
HPSI0913i-lise_3	lise	female	normal	239	expt_36
HPSI0314i-qaqx_1	qaqx	female	normal	577	expt_38
HPSI0114i-vass_1	vass	female	normal	350	expt_12;expt_38
HPSI0214i-eiwy_1	eiwy	female	normal	78	expt_36
HPSI0214i-feec_2	feec	male	normal	306	expt_33
HPSI0214i-pelm_3	pelm	female	normal	559	expt_12;expt_40
HPSI0214i-rayr_1	rayr	male	normal	142	expt_38
HPSI1013i-yemz_1	yemz	male	normal	110	expt_38
HPSI0314i-fafq_1	fafq	male	normal	292	expt_09;expt_10
HPSI0813i-guss_1	guss	female	normal	1093	expt_32;expt_33;expt_34
HPSI0214i-heth_1	heth	female	normal	87	expt_12;expt_39
HPSI0314i-hoik_1	hoik	female	normal	296	expt_41
HPSI0414i-mita_2	mita	male	normal	204	expt_32
HPSI0414i-tout_1	tout	female	neonatal_diabetes	247	expt_20;expt_40
HPSI1113i-hajc_1	hajc	female	normal	260	expt_45
HPSI0514i-yelp_3	yelp	female	normal	607	expt_43
HPSI0714i-oojs_1	oojs	male	neonatal_diabetes	88	expt_22
HPSI0614i-guyj_2	guyj	female	neonatal_diabetes	471	expt_23;expt_24
HPSI0814i-bokz_5	bokz	female	normal	637	expt_34
HPSI0614i-dixh_2	dixh	female	neonatal_diabetes	203	expt_21
HPSI0714i-fasu_2	fasu	female	neonatal_diabetes	55	expt_20
HPSI1014i-toss_3	toss	male	normal	105	expt_18
HPSI0514i-eoxi_6	eoxi	male	neonatal_diabetes	60	expt_22
HPSI0514i-pulk_1	pulk	female	neonatal_diabetes	266	expt_22;expt_23
HPSI0714i-oebj_1	oebj	male	neonatal_diabetes	122	expt_21;expt_22
HPSI0414i-walu_1	walu	male	neonatal_diabetes	70	expt_24
HPSI0614i-koqx_1	koqx	female	neonatal_diabetes	58	expt_21
HPSI1014i-eesb_1	eesb	female	normal	470	expt_43
HPSI0514i-vuna_3	vuna	female	normal	224	expt_42
HPSI0214i-giju_2	giju	female	normal	537	expt_42
HPSI0514i-qihv_1	qihv	female	normal	119	expt_42
HPSI0614i-uilk_3	uilk	male	normal	212	expt_44
HPSI0514i-fiaj_3	fiaj	male	normal	112	expt_42
HPSI0115i-zihe_1	zihe	female	normal	26	expt_42
HPSI0714i-iudw_4	iudw	female	normal	187	expt_20;expt_22
HPSI0215i-fawm_2	fawm	female	normal	453	expt_21;expt_22
HPSI0714i-pipw_5	pipw	male	normal	439	expt_44
HPSI0514i-toco_5	toco	female	normal	145	expt_44
HPSI0115i-melw_2	melw	male	normal	317	expt_43
HPSI0614i-ciwj_2	ciwj	female	normal	141	expt_45
HPSI0614i-liqa_1	liqa	female	normal	379	expt_45
HPSI0514i-kuco_1	kuco	female	normal	366	expt_45
HPSI0914i-qehq_3	qehq	male	normal	508	expt_44
HPSI0914i-jejf_2	jejf	female	normal	362	expt_44
HPSI1014i-juuy_2	juuy	male	normal	640	expt_44
HPSI1213i-tolg_6	tolg	male	normal	232	expt_38
HPSI0115i-hecn_3	hecn	female	normal	613	expt_45
HPSI0715i-aowh_2	aowh	female	normal	376	expt_30;expt_29
HPSI0914i-laey_4	laey	female	normal	97	expt_28
HPSI0614i-miaj_6	miaj	male	normal	113	expt_28
HPSI0414i-naju_1	naju	male	normal	163	expt_21;expt_36
HPSI0414i-oaqd_3	oaqd	male	normal	170	expt_18
HPSI0215i-oilg_3	oilg	male	normal	77	expt_27
HPSI0614i-paab_4	paab	male	normal	397	expt_18;expt_33
HPSI0214i-poih_4	poih	female	normal	1077	expt_28;expt_29
HPSI0514i-puie_5	puie	male	normal	621	expt_36
HPSI1014i-qayj_3	qayj	female	normal	134	expt_23
HPSI0514i-rutc_2	rutc	female	normal	396	expt_27;expt_28
HPSI0314i-wigw_2	wigw	male	normal	566	expt_21;expt_35
HPSI0414i-xojn_3	xojn	female	normal	333	expt_41
HPSI1014i-babz_3	babz	female	normal	69	expt_24
HPSI0914i-kajh_3	kajh	female	normal	249	expt_20;expt_36
HPSI1014i-kefb_1	kefb	male	normal	117	expt_40
HPSI0715i-meue_4	meue	male	normal	451	expt_29
HPSI1014i-quls_2	quls	male	normal	62	expt_27
HPSI0414i-seru_1	seru	female	normal	335	expt_23;expt_37
HPSI1013i-sita_1	sita	male	normal	140	expt_18
HPSI0514i-tavh_2	tavh	male	normal	12	expt_20
HPSI0215i-yoch_6	yoch	female	normal	219	expt_41
HPSI0914i-zerv_8	zerv	female	normal	318	expt_37
HPSI0614i-zoio_2	zoio	female	neonatal_diabetes	67	expt_18
HPSI0714i-keui_1	keui	female	normal	134	expt_29
HPSI0614i-lepk_1	lepk	female	normal	115	expt_31;expt_32
HPSI0514i-naah_2	naah	male	normal	334	expt_29
HPSI0115i-qoog_4	qoog	female	normal	97	expt_36
HPSI0115i-vazt_1	vazt	male	normal	96	expt_27
HPSI0115i-iiyk_4	iiyk	female	normal	209	expt_28
HPSI1014i-vils_1	vils	female	normal	192	expt_29
HPSI1013i-zagm_1	zagm	male	normal	375	expt_35
HPSI0514i-letw_1	letw	male	normal	801	expt_27;expt_28
HPSI1014i-nosn_6	nosn	female	normal	197	expt_40
HPSI1113i-wahn_1	wahn	female	normal	456	expt_30;expt_35
HPSI0914i-iezw_2	iezw	female	normal	164	expt_37
HPSI0714i-nufh_3	nufh	female	normal	298	expt_35
HPSI0614i-oicx_6	oicx	female	normal	124	expt_30
HPSI1014i-sehl_6	sehl	female	normal	800	expt_30;expt_34
HPSI0414i-oikd_2	oikd	female	normal	29	expt_24
HPSI0514i-sohd_3	sohd	female	normal	57	expt_27
HPSI0914i-suop_5	suop	male	normal	17	expt_30
HPSI0514i-uenn_3	uenn	male	normal	95	expt_37
HPSI0115i-aoxv_3	aoxv	female	normal	293	expt_43
HPSI0514i-tert_1	tert	male	normal	355	expt_45
HPSI0614i-qunz_3	qunz	female	normal	293	expt_43
