## Supplementary Table S7 for "Single-cell RNA-sequencing of differentiating iPS cells reveals dynamic genetic effects on gene expression"

candidate_marker_gene	coefficient_all_lines	pval_all_lines	coefficient_female_lines	pval_female_lines	replicated_in_female_lines	coefficient_male_lines	pval_male_lines	replicated_in_male_lines	chromosome
GRPR	-0.0612321124754556	8.675657804124479e-07	-0.0673869941866042	0.000222233569337112	True	-0.0329637285271175	0.44773353244693803	False	X
ZDHHC9	-0.0428635307802874	1.1303100551993799e-06	-0.0656066230187769	4.48118866811426e-10	True	-0.0103105553988934	0.533648503071182	False	X
GPM6B	-0.0357124224689848	1.1704224049675699e-05	-0.0281961949371978	0.0270982670926223	True	-0.0296150255735836	0.10527805735136399	False	X
TMEM47	-0.0408921217872082	1.2525612792529801e-05	-0.0431037341590164	0.0010541720029615198	True	-0.0229679835169915	0.16522358856703198	False	X
MOSPD2	-0.0505175968645321	1.64787282754661e-05	-0.0564129846384307	6.57712429405458e-05	True	-0.0360393314398168	0.0405197531901117	True	X
FAM92A1	-0.0378809401634178	2.0799644158426397e-05	-0.0371611572284451	0.00527067272038357	True	-0.0359385697736025	0.00635494384928254	True	8
CDKN1A	-0.0463646481489166	2.36178791190667e-05	-0.0582449581113559	2.0923687286696697e-05	True	-0.0348169387735653	0.0179015543160863	True	6
CUL4B	-0.0556371819673359	2.3944899846705802e-05	-0.0606587508511429	5.63958444436116e-05	True	-0.0300886386388142	0.133027509193078	False	X
C16orf74	-0.0355986728692934	2.91172759073487e-05	-0.0492019364094523	5.60859311374761e-08	True	-0.0255990559412561	0.0560537355616258	False	16
PPP1R15A	-0.0467845293169141	3.0933804741326e-05	-0.0438206398989228	0.000207229785570121	True	-0.0374298545578932	0.0545556253130169	False	19
TEP1	-0.0980238467091279	4.19469915030504e-05	-0.0846587676747404	0.0053871674115509105	True	-0.0910821473374838	0.0608529138746803	False	14
APOO	-0.0283555302686542	4.6233694920452e-05	-0.026425393041853998	0.0166345467689472	True	-0.0218241724109404	0.20390124854508898	False	X
ARIH1	-0.0678558394938662	6.926383165640041e-05	-0.0631620602151863	6.20686202489148e-08	True	-0.0139249223278496	0.5226877331274791	False	15
RAB9A	-0.0257245540662789	8.555879519305849e-05	-0.0247995537228385	0.0087662669042151	True	-0.012717940717965	0.33088976119569	False	X
MBTPS2	-0.0604896775828896	9.16470824409864e-05	-0.0521560298309554	0.0113689042400011	True	-0.0626206212366527	0.0323572223666819	True	X
HERC2	0.0445903597002949	0.00010094141809981	0.06401492643639499	9.5258328780851e-05	True	0.0187607955493833	0.19821641173174698	False	15
SMS	-0.0329865189462726	0.00011512297813685901	-0.0267763949973469	0.0175643542315484	True	-0.0362209502870722	0.0361254288906176	True	X
TBX6	-0.11884100501808699	0.000119873691904421	-0.11662968135317402	0.000515058229701484	True	-0.0855592316275351	0.119297140128143	False	16
CRABP2	-0.0217832477357372	0.00013962552689501	-0.0202860016612862	0.0162648865948197	True	-0.0207206187776138	0.0036293043747568	True	1
SMARCA1	-0.0427120072521589	0.000145425084553566	-0.0505938258710584	0.000628150595419786	True	0.000277819885117915	0.987881061074313	False	X
MMGT1	-0.0568983596275042	0.000148511699463184	-0.0561948001497215	0.00278234503867823	True	-0.0241464073882228	0.370306104609887	False	X
TMSB4X	-0.0247913931163462	0.000155692893657897	-0.0152853360019516	0.10805174913653501	False	-0.0377575868746051	0.000510423716461582	True	X
RNF34	0.0599384749368131	0.000164830997670244	0.0733396825649641	0.00208605579735771	True	0.0503565331278467	0.0569728182005442	False	12
PPP3CC	-0.0556794658781338	0.0001908148957012	-0.0599691085261184	0.004678847877538929	True	-0.0237838467870143	0.377934934418038	False	8
TMED9	-0.0553879565738778	0.00019546833642606002	-0.0705567750865224	0.000237647608651158	True	-0.0233399546757635	0.13022208059276	False	5
PGM1	-0.0287797646843473	0.000205697776431348	-0.030865139793348997	0.0127644821145571	True	-0.0278691497237631	0.0022006585090401302	True	1
AP1S2	-0.0275318818181415	0.00021528953760868602	-0.0289262306130506	0.0976419089487192	False	-0.0245477805043079	0.164537799151701	False	X
ALG13	-0.0238088069487935	0.000216018283869342	-0.0204856992710333	0.0599699571238131	False	-0.00996901233980321	0.525229590372358	False	X
ZFYVE1	-0.0636449749581655	0.00021759429784011202	-0.078991771374489	0.00035757345494505095	True	-0.0603362916183324	0.0489497032075924	True	14
GDF15	-0.0338901887165045	0.00021980428330982198	-0.037597814178833004	0.00061643769424736	True	-0.0314168874771123	0.0400840993374812	True	19
C5AR1	-0.026932844662431	0.000223656347379251	-0.0252538869866044	0.00384822750867789	True	-0.0118315563781592	0.412935060511062	False	19
PCDH1	0.0359190793623384	0.000224316594521948	0.0342003014877552	0.00988249719234509	True	0.0368521404331133	0.00320919248153677	True	5
RNF19A	-0.0532580191771757	0.000231206124041741	-0.0418684358860853	0.0405817867173674	True	-0.0526936902781937	0.00487724012040635	True	8
ZNF573	0.0432890536432796	0.000245430381045882	0.0540649038287976	9.6334520566447e-05	True	0.0046248223346030395	0.8289830644973091	False	19
KCTD20	-0.0566157297540864	0.000251698248639528	-0.0632387532771511	0.0040344371878415705	True	-0.0579211630636044	0.00260777895903197	True	6
CDK16	-0.033677773811464	0.000280878939266613	-0.0338443313568277	0.0420688826912134	True	-0.00366381529887618	0.838544024203771	False	X
ARMCX4	-0.0669985780075819	0.0003066182616186	-0.0759691229035448	0.000969449189750574	True	-0.0373778343808872	0.113829745614985	False	X
RAB11B	0.0550160321472925	0.000311022663745177	0.0596506349473116	0.0022575489158128603	True	0.0167217820040346	0.40331291207460096	False	19
